# Microbiota-induced plastic T cells enhance immune control of antigen-sharing tumors

**DOI:** 10.1101/2024.08.12.607605

**Authors:** Tariq A. Najar, Yuan Hao, Yuhan Hao, Gabriela Romero-Meza, Alexandra Dolynuk, Dan R. Littman

## Abstract

Therapies that harness the immune system to target and eliminate tumor cells have revolutionized cancer care. Immune checkpoint blockade (ICB), which boosts the anti-tumor immune response by inhibiting negative regulators of T cell activation^1–3^, is remarkably successful in a subset of cancer patients, yet a significant proportion do not respond to treatment, emphasizing the need to understand factors influencing the therapeutic efficacy of ICB^4–9^. The gut microbiota, consisting of trillions of microorganisms residing in the gastrointestinal tract, has emerged as a critical determinant of immune function and response to cancer immunotherapy, with multiple studies demonstrating association of microbiota composition with clinical response^10–16^. However, a mechanistic understanding of how gut commensal bacteria influence the efficacy of ICB remains elusive. Here we utilized a gut commensal microorganism, segmented filamentous bacteria (SFB), which induces an antigen-specific Th17 cell effector program^17^, to investigate how colonization with it affects the efficacy of ICB in restraining distal growth of tumors sharing antigen with SFB. We find that anti-PD-1 treatment effectively inhibits the growth of implanted SFB antigen-expressing melanoma only if mice are colonized with SFB. Through T cell receptor clonal lineage tracing, fate mapping, and peptide-MHC tetramer staining, we identify tumor-associated SFB-specific Th1-like cells derived from the homeostatic Th17 cells induced by SFB colonization in the small intestine lamina propria. These gut-educated ex-Th17 cells produce high levels of the pro-inflammatory cytokines IFN-γ and TNF-α, and promote expansion and effector functions of CD8^+^ tumor-infiltrating cytotoxic lymphocytes, thereby controlling tumor growth. A better understanding of how distinct intestinal commensal microbes can promote T cell plasticity-dependent responses against antigen-sharing tumors may allow for the design of novel cancer immunotherapeutic strategies.
