## Extended Data Table 1 for "Microbiota-induced plastic T cells enhance immune control of antigen-sharing tumors"

### Sheet: Sheet1
Extended Data Table 1
SFB+
clonotype.id	cdr3s_nt	cdr3s_aa	gene	sample.x	annotation.x	cell.count.x	sample.y	annotation.y	cell.count.y
Clonotype33	TRB:TGTGCCTGGAGTCTTACAGGGGGCGACACAGAAGTCTTCTTT;TRA:TGTGCTCTGGGGGGTACCAATGCTTACAAAGTCATCTTT	TRB:CAWSLTGGDTEVFF;TRA:CALGGTNAYKVIF	TRBV31::TRBJ1-1;TRAV6N-5::TRAJ30	SILP_SFB+	TfH	1	Tumor_SFB+	Th1-like	9
					Th17	5
Clonotype98	TRB:TGTGCCTGGAGTCTCGGGACAGGGGATAGCACCTTGTACTTT;TRA:TGTGCTCTGAGTCATACAGGAAACTACAAATACGTCTTT	TRB:CAWSLGTGDSTLYF;TRA:CALSHTGNYKYVF	TRBV31::TRBJ2-4;TRAV6-5::TRAJ40	SILP_SFB+	Th1	1	Tumor_SFB+	Th1-like	3
					Tregs	2
								Activated CD4 T cells	2
					Activated CD4 T cells	1
Clonotype3	TRB:TGTGCCTGGAGCCCTGGGGTCTTGCATGCTGAGCAGTTCTTC;TRA:TGTGCTGCAAGCGCCAATACAGGCAAATTAACCTTT	TRB:CAWSPGVLHAEQFF;TRA:CAASANTGKLTF	TRBV31::TRBJ2-1;TRAV5D-4::TRAJ27	SILP_SFB+	TfH	4	Tumor_SFB+	Th1-like	23
								TfH	1
					Th17	6		Memory-like CD4 T cells	2
								Activated CD4 T cells	1
Clonotype125	TRB:TGTGCCTGGAGTCTCGGGACAGGGGGGAACACAGAAGTCTTCTTT;TRA:TGTGCAGCAACCTCAGGAGGAAACTACAAACCTACGTTT	TRB:CAWSLGTGGNTEVFF;TRA:CAATSGGNYKPTF	TRBV31::TRBJ1-1;TRAV10N::TRAJ6	SILP_SFB+	TfH	1	Tumor_SFB+	Th1-like	7
Clonotype23	TRB:TGTGCCTGGAGCCCGGGACAGGGGGCCTACACCTTGTACTTT;TRA:TGTGCGACGGATTATAACCAGGGGAAGCTTATCTTT	TRB:CAWSPGQGAYTLYF;TRA:CATDYNQGKLIF	TRBV31::TRBJ2-4;TRAV6N-5::TRAJ23	SILP_SFB+	TfH	2	Tumor_SFB+	Th1-like	15
					Th17	1		Memory-like CD4 T cells	1
Clonotype30	TRB:TGTGCCTGGAGTCTGTCAAACTCCGACTACACCTTC;TRA:TGTGCTCTGACTTCTAATAACTATGCCCAGGGATTAACCTTC	TRB:CAWSLSNSDYTF;TRA:CALTSNNYAQGLTF	TRBV31::TRBJ1-2;TRAV6-5::TRAJ26	SILP_SFB+	Th17	1	Tumor_SFB+	Tregs	2
								Th1-like	12
								TfH	2
Clonotype95	TRB:TGTGCCAGCAGTCCCCGGGACTGGGGGTATGAACAGTACTTC;TRA:TGTGCTGCTGATAATAGCAATAACAGAATCTTCTTT	TRB:CASSPRDWGYEQYF;TRA:CAADNSNNRIFF	TRBV13-3::TRBJ2-7;TRAV4-4-DV10::TRAJ31	SILP_SFB+	Gata3+ Tregs	1	Tumor_SFB+	Gata3+ Tregs	3
								Tregs	2
								Granzyme-B-hi Tregs	2
								Th1-like	1
Clonotype795	TRB:TGTGCCTGGAGTCCGACAGGTACAGAAGTCTTCTTT;TRA:TGTGCTGTGGGCAATAGAGGTTCAGCCTTAGGGAGGCTGCATTTT	TRB:CAWSPTGTEVFF;TRA:CAVGNRGSALGRLHF	TRBV31::TRBJ1-1;TRAV9-1::TRAJ18	SILP_SFB+	Th17	1	Tumor_SFB+	Memory-like CD4 T cells	1
								Th1-like	1
Clonotype77	TRB:TGTGCCTGGAGTCTAACTGTTAGTCAAAACACCTTGTACTTT;TRA:TGTGCAGCAACCAACATGGGCTACAAACTTACCTTC	TRB:CAWSLTVSQNTLYF;TRA:CAATNMGYKLTF	TRBV31::TRBJ2-4;TRAV10N::TRAJ9	SILP_SFB+	Th17	4	Tumor_SFB+	Th1-like	4
								TfH	1
								Activated CD4 T cells	1
Clonotype687	TRB:TGTGCCAGCAGTGACAGGGGTGAAACGCTGTATTTT;TRA:TGTGCTGCAACGGGGAGCAACTATCAGTTGATCTGG	TRB:CASSDRGETLYF;TRA:CAATGSNYQLIW	TRBV13-1::TRBJ2-3;TRAV5-4::TRAJ33	SILP_SFB+	Th17	1	Tumor_SFB+	Memory-like CD4 T cells	2
Clonotype459	TRB:TGTGCCTGGAGTCGGGGCCAAGACACCCAGTACTTT;TRA:TGTGCAGCAAGTTATTATGGGAGCAGTGGCAACAAGCTCATCTTT	TRB:CAWSRGQDTQYF;TRA:CAASYYGSSGNKLIF	TRBV31::TRBJ2-5;TRAV14-2::TRAJ32	SILP_SFB+	Prolif. CD4 T cells	1	Tumor_SFB+	Tregs	1
								Th1-like	2
Clonotype619	TRB:TGTGCCAGCAGCTCGGGGACACTAAACACCGGGCAGCTCTACTTT;TRA:TGTGCAGCAGCCAACTATGCCCAGGGATTAACCTTC;TRA:TGTGCAGTGAGCAATTATGGGAGCAGTGGCAACAAGCTCATCTTT	TRB:CASSSGTLNTGQLYF;TRA:CAAANYAQGLTF;TRA:CAVSNYGSSGNKLIF	TRBV3::TRBJ2-2;TRAV7-5::TRAJ32;TRAV14-2::TRAJ26	SILP_SFB+	Th1	1	Tumor_SFB+	Tregs	1
								Memory-like CD4 T cells	1
Clonotype717	TRB:TGTGCCAGCAGTTTAGGGGGGGCGAACACCGGGCAGCTCTACTTT;TRA:TGTGCTATGAGAGAGGGCGACAGTGCAGGGAACAAGCTAACTTTT	TRB:CASSLGGANTGQLYF;TRA:CAMREGDSAGNKLTF	TRBV15::TRBJ2-2;TRAV16D-DV11::TRAJ17	SILP_SFB+	Th1	1	Tumor_SFB+	Tregs	2
Clonotype282	TRB:TGTGCCTGGAGTCTAGGGGGAACAGAAGTCTTCTTT;TRA:TGTGCTTTGAGTTATGACACAAATGCTTACAAAGTCATCTTT;TRA:TGTGCTGTGGGCGATAGAGGTTCAGCCTTAGGGAGGCTGCATTTT	TRB:CAWSLGGTEVFF;TRA:CALSYDTNAYKVIF;TRA:CAVGDRGSALGRLHF	TRBV31::TRBJ1-1;TRAV12D-2::TRAJ30;TRAV9-1::TRAJ18	SILP_SFB+	TfH	1	Tumor_SFB+	Th1-like	4
Clonotype578	TRB:TGTGCCAGCAGCCAAGATAGAGTCGGAGGGAATTCGCCCCTCTACTTT;TRB:TGTGCCTGGAGTCCGGGACTGGGGGGGTATGCTGAGCAGTTCTTC;TRA:TGTGCTCTGGGGGGCACAAATGCTTACAAAGTCATCTTT	TRB:CASSQDRVGGNSPLYF;TRB:CAWSPGLGGYAEQFF;TRA:CALGGTNAYKVIF	TRBV5::TRBJ1-6;TRBV31::TRBJ2-1;TRAV6N-5::TRAJ30	SILP_SFB+	Th1	1	Tumor_SFB+	Th1-like	2
Clonotype752	TRB:TGTGCCAGCGGTGATGCCTCAGGGAACCAAGACACCCAGTACTTT;TRA:TGTGCTGCTGACACAGGCAATACCGGAAAACTCATCTTT	TRB:CASGDASGNQDTQYF;TRA:CAADTGNTGKLIF	TRBV12-2+TRBV13-2::TRBJ2-5;TRAV4D-3::TRAJ37	SILP_SFB+	Th1	1	Tumor_SFB+	Memory-like CD4 T cells	2
Clonotype21	TRB:TGTGCCAGCTCTCGGGACTGGGGGACCTATGAACAGTACTTC;TRA:TGTGCTGCAAGTCCTAACAGTGCAGGGAACAAGCTAACTTTT	TRB:CASSRDWGTYEQYF;TRA:CAASPNSAGNKLTF	TRBV12-1::TRBJ2-7;TRAV5D-4::TRAJ17	SILP_SFB+	Th1	1	Tumor_SFB+	Tregs	7
								Granzyme-B-hi Tregs	1
								IFN-Stim. CD4 T cells	1
								Th1-like	9
								Activated CD4 T cells	1
SFB-
Clonotype43	TRB:TGTGCCAGCAGACAGGGGGCGGACACAGAAGTCTTCTTT;TRA:TGTGCTATAGGCGGGGCCTCAGGAGGAAACTACAAACCTACGTTT	TRB:CASRQGADTEVFF;TRA:CAIGGASGGNYKPTF	TRBV15::TRBJ1-1;TRAV13D-2::TRAJ6	SILP_SFB-	Th1	1	Tumor_SFB-	Memory-like CD4 T cells	8
								Activated CD4 T cells	1
								Tregs	3
Clonotype310	TRB:TGTGCAAGCAGCCCAGGGTATGAACAGTACTTC;TRA:TGTGTTTTGAGCGCGCCGGGTTACCAGAACTTCTATTTT	TRB:CASSPGYEQYF;TRA:CVLSAPGYQNFYF	TRBV16::TRBJ2-7;TRAV9-2::TRAJ49	SILP_SFB-	Th1	1	Tumor_SFB-	Memory-like CD4 T cells	3
